# Creeping yeast: a simple, cheap, and robust protocol for the identification of mating type in *Saccharomyces cerevisiae*

**DOI:** 10.1101/2020.01.19.911990

**Authors:** Samantha D. M. Arras, Taylor R. Hibbard, Lucy Mitsugi-McHattie, Matthew A. Woods, Charlotte E. Johnson, Andrew Munkacsi, Sylvie Hermann-Le Denmat, Austen R. D. Ganley

## Abstract

*Saccharomyces cerevisiae* is an exceptional genetic system, with genetic crosses facilitated by its ability to be maintained in haploid and diploid forms. Such crosses are straightforward if the mating type/ploidy of the strains are known. Several techniques can be used to determine mating type (or ploidy), but all have limitations. Here we validate a simple, cheap and robust method to rapidly identify *S. cerevisiae* mating types. When cells of opposite mating type are mixed in liquid media, they “creep” up the culture vessel sides, a phenotype that can be easily detected visually. In contrast, mixtures of the same mating type or with a diploid simply settle out. The phenotype is robust to different media, cell densities, temperatures and strains, and is observable for several days. Microscopy suggests that cell aggregation during mating is responsible for the phenotype. Yeast knockout collection analysis identified 107 genes required for the creeping phenotype, with these being enriched for mating-specific genes. Surprisingly, the RIM101 signalling pathway was strongly represented. We propose that RIM101 signalling regulates aggregation as part of a wider, previously-unrecognized role in mating. The simplicity and robustness of this method makes it ideal for routine verification of *S. cerevisiae* mating type, with future studies required to verify its molecular basis.
