## Supplementary Table 2 for "Creeping yeast: a simple, cheap, and robust protocol for the identification of mating type in *Saccharomyces cerevisiae*"

### Sheet: Sheet1
Amino acid and base supplements for YNB medium
Amino acid/base	Final concentration (mg/L)
Arg	3.5
Met	3.5
Tyr	5.3
Ile	5.3
Lys	5.3
Phe	8.9
Glu	17.7
Asp	17.7
Val	26.6
Thr	35.4
Ser	70.8
Ade	17.8
Ura	17.8
Trp	17.8
His	17.8
Leu	88.9
