## Supplementary Table 3 for "Creeping yeast: a simple, cheap, and robust protocol for the identification of mating type in *Saccharomyces cerevisiae*"

### Sheet: Sheet 1
Hits in Validation				Gene Name:	ORF:
				ACS1	YAL054C
				AEP2	YMR282C
				AGA1	YNR044W
				AGA2	YGL032C
				ARC1	YGL105W
				AVL9	YLR114C
				BEM1	YBR200W
				BNI1	YNL271C
				BNR1	YIL159W
				BRE1	YDL074C
				CAF40	YNL288W
				CDA2	YLR308W
				CDC73	YLR418C
				CHS5	YLR330W
				COX12	YLR038C
				COX7	YMR256C
				CYT1	YOR065W
				DEP1	YAL013W
				DFG16	YOR030W
				DHH1	YDL160C
				DST1	YGL043W
				EAT1	YGR015C
				EGD2	YHR193C
				EXO1	YOR033C
				GPA1	YHR005C
				GRS1	YBR121C
				HIS3	YOR202W
				HOM2	YDR158W
				HOS2	YGL194C
				HSP104	YLL026W
				HUF1	YOR300W
				IME2	YJL106W
				KCH1	YJR054W
				KGD1	YIL125W
				LPP1	YDR503C
				MAM33	YIL070C
				MDM31	YHR194W
				MFA1	YDR461W
				MPC2	YHR162W
				MRPL36	YBR122C
				PAP2	YOL115W
				PMR1	YGL167C
				PUS4	YNL292W
				RAS1	YOR101W
				RIM101	YHL027W
				RIM13	YMR154C
				RIM20	YOR275C
				RIM21	YNL294C
				RIM8	YGL045W
				RIM9	YMR063W
				RPL9A	YGL147C
				RPN4	YDL020C
				RSM25	YIL093C
				RTF1	YGL244W
				SAC1	YKL212W
				SAP30	YMR263W
				SIN3	YOL004W
				SIR1	YKR101W
				SIR2	YDL042C
				SIR3	YLR442C
				SIR4	YDR227W
				SNF5	YBR289W
				SRF1	YDL133W
				STE11	YLR362W
				STE20	YHL007C
				STE4	YOR212W
				STE5	YDR103W
				STE50	YCL032W
				STE7	YDL159W
				SWS2	YNL081C
				SYG1	YIL047C
				TGL4	YKR089C
				TIR3	YIL011W
				TRP5	YGL026C
				TYW3	YGL050W
				UBR2	YLR024C
				UTR1	YJR049C
				VBA1	YMR088C
				VBA5	YKR105C
				VPS24	YKL041W
				WHI3	YNL197C
				WSC2	YNL283C
				WWM1	YFL010C
				YBR032W	YBR032W
				YDL041W	YDL041W
				YDR514C	YDR514C
				YGL036W	YGL036W
				YGL046W	YGL046W
				YGL214W	YGL214W
				YGR122W	YGR122W
				YIL012W	YIL012W
				YIL024C	YIL024C
				YIL025C	YIL025C
				YIL067C	YIL067C
				YJL028W	YJL028W
				YJR098C	YJR098C
				YKL031W	YKL031W
				YLL020C	YLL020C
				YLL044W	YLL044W
				YML003W	YML003W
				YMR031W-A	YMR031W-A
				YNL115C	YNL115C
				YNL170W	YNL170W
				YPK3	YBR028C
				YPL199C	YPL199C
				YPR126C	YPR126C
				YPR148C	YPR148C

### Sheet: Sort_Alphabet
ORF	Gene Name	Description
YAL054C	ACS1	Acetyl-coA synthetase isoform which, along with Acs2p, is the nuclear source of acetyl-coA for histone acetylation; expressed during growth on nonfermentable carbon sources and under aerobic conditions
YMR282C	AEP2	Mitochondrial protein, likely involved in translation of the mitochondrial OLI1 mRNA; exhibits genetic interaction with the OLI1 mRNA 5'-untranslated leader
YNR044W	AGA1	Anchorage subunit of a-agglutinin of a-cells, highly O-glycosylated protein with N-terminal secretion signal and C-terminal signal for addition of GPI anchor to cell wall, linked to adhesion subunit Aga2p via two disulfide bonds
YGL032C	AGA2	Adhesion subunit of a-agglutinin of a-cells, C-terminal sequence acts as a ligand for alpha-agglutinin (Sag1p) during agglutination, modified with O-linked oligomannosyl chains, linked to anchorage subunit Aga1p via two disulfide bonds
YGL105W	ARC1	Protein that binds tRNA and methionyl- and glutamyl-tRNA synthetases (Mes1p and Gus1p), delivering tRNA to them, stimulating catalysis, and ensuring their localization to the cytoplasm; also binds quadruplex nucleic acids
YLR114C	AVL9	Conserved protein involved in exocytic transport from the Golgi; mutation is synthetically lethal with apl2 vps1 double mutation; member of a protein superfamily with orthologs in diverse organisms
YBR200W	BEM1	Protein containing SH3-domains, involved in establishing cell polarity and morphogenesis; functions as a scaffold protein for complexes that include Cdc24p, Ste5p, Ste20p, and Rsr1p
YNL271C	BNI1	Formin, nucleates the formation of linear actin filaments, involved in cell processes such as budding and mitotic spindle orientation which require the formation of polarized actin cables, functionally redundant with BNR1
YIL159W	BNR1	Formin, nucleates the formation of linear actin filaments, involved in cell processes such as budding and mitotic spindle orientation which require the formation of polarized actin cables, functionally redundant with BNI1
YDL074C	BRE1	E3 ubiquitin ligase, forms heterodimer with Rad6p to monoubiquinate histone H2B-K123, which is required for the subsequent methylation of histone H3-K4 and H3-K79; required for DSBR, transcription, silencing, and checkpoint control
YNL288W	CAF40	Evolutionarily conserved subunit of the CCR4-NOT complex involved in controlling mRNA initiation, elongation and degradation; binds Cdc39p
YLR308W	CDA2	Chitin deacetylase, together with Cda1p involved in the biosynthesis ascospore wall component, chitosan; required for proper rigidity of the ascospore wall
YLR418C	CDC73	Component of the Paf1p complex; binds to and modulates the activity of RNA polymerases I and II; required for expression of certain genes, modification of some histones, and telomere maintenance; involved in transcription elongation as demonstrated by the G-less-based run-on (GLRO) assay
YLR330W	CHS5	Component of the exomer complex, which also contains Csh6p, Bch1p, Bch2p, and Bud7p and is involved in export of selected proteins, such as chitin synthase Chs3p, from the Golgi to the plasma membrane
YLR038C	COX12	Subunit VIb of cytochrome c oxidase, which is the terminal member of the mitochondrial inner membrane electron transport chain; required for assembly of cytochrome c oxidase but not required for activity after assembly; phosphorylated
YMR256C	COX7	Subunit VII of cytochrome c oxidase, which is the terminal member of the mitochondrial inner membrane electron transport chain
YOR065W	CYT1	Cytochrome c1, component of the mitochondrial respiratory chain; expression is regulated by the heme-activated, glucose-repressed Hap2p/3p/4p/5p CCAAT-binding complex
YAL013W	DEP1	Transcriptional modulator involved in regulation of structural phospholipid biosynthesis genes and metabolically unrelated genes, as well as maintenance of telomeres, mating efficiency, and sporulation
YOR030W	DFG16	Probable multiple transmembrane protein, involved in diploid invasive and pseudohyphal growth upon nitrogen starvation; required for accumulation of processed Rim101p
YDL160C	DHH1	Cytoplasmic DExD/H-box helicase, stimulates mRNA decapping, coordinates distinct steps in mRNA function and decay, interacts with both the decapping and deadenylase complexes, may have a role in mRNA export and translation
YGL043W	DST1	General transcription elongation factor TFIIS, enables RNA polymerase II to read through blocks to elongation by stimulating cleavage of nascent transcripts stalled at transcription arrest sites
YGR015C	EAT1	Putative protein of unknown function; green fluorescent protein (GFP)-fusion protein localizes to the mitochondrion
YHR193C	EGD2	Alpha subunit of the heteromeric nascent polypeptide-associated complex (NAC) involved in protein sorting and translocation, associated with cytoplasmic ribosomes
YOR033C	EXO1	5'-3' exonuclease and flap-endonuclease involved in recombination, double-strand break repair and DNA mismatch repair; member of the Rad2p nuclease family, with conserved N and I nuclease domains
YHR005C	GPA1	GTP-binding alpha subunit of the heterotrimeric G protein that couples to pheromone receptors; negatively regulates the mating pathway by sequestering G(beta)gamma and by triggering an adaptive response; activates Vps34p at the endosome
YBR121C	GRS1	Cytoplasmic and mitochondrial glycyl-tRNA synthase that ligates glycine to the cognate anticodon bearing tRNA; transcription termination factor that may interact with the 3'-end of pre-mRNA to promote 3'-end formation
YOR202W	HIS3	Imidazoleglycerol-phosphate dehydratase, catalyzes the sixth step in histidine biosynthesis; mutations cause histidine auxotrophy and sensitivity to Cu, Co, and Ni salts; transcription is regulated by general amino acid control via Gcn4p
YDR158W	HOM2	Aspartic beta semi-aldehyde dehydrogenase, catalyzes the second step in the common pathway for methionine and threonine biosynthesis; expression regulated by Gcn4p and the general control of amino acid synthesis
YGL194C	HOS2	Histone deacetylase required for gene activation via specific deacetylation of lysines in H3 and H4 histone tails; subunit of the Set3 complex, a meiotic-specific repressor of sporulation specific genes that contains deacetylase activity
YLL026W	HSP104	Heat shock protein that cooperates with Ydj1p (Hsp40) and Ssa1p (Hsp70) to refold and reactivate previously denatured, aggregated proteins; responsive to stresses including: heat, ethanol, and sodium arsenite; involved in [PSI+] propagation
YJL106W	IME2	Serine/threonine protein kinase involved in activation of meiosis, associates with Ime1p and mediates its stability, activates Ndt80p; IME2 expression is positively regulated by Ime1p
YJR054W	KCH1	Vacuolar protein of unknown function; potential Cdc28p substrate
YIL125W	KGD1	Component of the mitochondrial alpha-ketoglutarate dehydrogenase complex, which catalyzes a key step in the tricarboxylic acid (TCA) cycle, the oxidative decarboxylation of alpha-ketoglutarate to form succinyl-CoA
YDR503C	LPP1	Lipid phosphate phosphatase, catalyzes Mg(2+)-independent dephosphorylation of phosphatidic acid (PA), lysophosphatidic acid, and diacylglycerol pyrophosphate; involved in control of the cellular levels of phosphatidylinositol and PA
YIL070C	MAM33	Acidic protein of the mitochondrial matrix involved in oxidative phosphorylation; related to the human complement receptor gC1q-R
YHR194W	MDM31	Mitochondrial inner membrane protein with similarity to Mdm32p, required for normal mitochondrial morphology and inheritance; interacts genetically with MMM1, MDM10, MDM12, and MDM34
YDR461W	MFA1	Mating pheromone a-factor, made by a cells; interacts with alpha cells to induce cell cycle arrest and other responses leading to mating; biogenesis involves C-terminal modification, N-terminal proteolysis, and export; also encoded by MFA2
YHR162W	MPC2	Putative protein of unknown function; green fluorescent protein (GFP)-fusion protein localizes to the mitochondrion
YBR122C	MRPL36	Mitochondrial ribosomal protein of the large subunit; overproduction suppresses mutations in the COX2 leader peptide-encoding region
YOL115W	PAP2	Non-canonical poly(A) polymerase, involved in nuclear RNA degradation as a component of the TRAMP complex; catalyzes polyadenylation of hypomodified tRNAs, and snoRNA and rRNA precursors; overlapping but non-redundant functions with Trf5p
YGL167C	PMR1	High affinity Ca2+/Mn2+ P-type ATPase required for Ca2+ and Mn2+ transport into Golgi; involved in Ca2+ dependent protein sorting and processing; mutations in human homolog ATP2C1 cause acantholytic skin condition Hailey-Hailey disease
YNL292W	PUS4	Pseudouridine synthase, catalyzes only the formation of pseudouridine-55 (Psi55), a highly conserved tRNA modification, in mitochondrial and cytoplasmic tRNAs; PUS4 overexpression leads to translational derepression of GCN4 (Gcd- phenotype)
YOR101W	RAS1	GTPase involved in G-protein signaling in the adenylate cyclase activating pathway, plays a role in cell proliferation; localized to the plasma membrane; homolog of mammalian RAS proto-oncogenes
YHL027W	RIM101	Transcriptional repressor involved in response to pH and in cell wall construction; required for alkaline pH-stimulated haploid invasive growth and sporulation; activated by proteolytic processing; similar to A. nidulans PacC
YMR154C	RIM13	Calpain-like cysteine protease involved in proteolytic activation of Rim101p in response to alkaline pH; has similarity to A. nidulans palB
YOR275C	RIM20	Protein involved in proteolytic activation of Rim101p in response to alkaline pH; PalA/AIP1/Alix family member; interaction with the ESCRT-III subunit Snf7p suggests a relationship between pH response and multivesicular body formation
YNL294C	RIM21	Component of the RIM101 pathway, has a role in cell wall construction and alkaline pH response; has similarity to A. nidulans PalH
YGL045W	RIM8	Protein involved in proteolytic activation of Rim101p in response to alkaline pH; interacts with ESCRT-1 subunits Stp22p and Vps28p; essential for anaerobic growth; member of the arrestin-related trafficking adaptor family
YMR063W	RIM9	Protein of unknown function, involved in the proteolytic activation of Rim101p in response to alkaline pH; has similarity to A. nidulans PalI; putative membrane protein
YGL147C	RPL9A	Protein component of the large (60S) ribosomal subunit, nearly identical to Rpl9Bp and has similarity to E. coli L6 and rat L9 ribosomal proteins
YDL020C	RPN4	Transcription factor that stimulates expression of proteasome genes; Rpn4p levels are in turn regulated by the 26S proteasome in a negative feedback control mechanism; RPN4 is transcriptionally regulated by various stress responses
YIL093C	RSM25	Mitochondrial ribosomal protein of the small subunit
YGL244W	RTF1	Subunit of the RNA polymerase II-associated Paf1 complex; directly or indirectly regulates DNA-binding properties of Spt15p and relative activities of different TATA elements; involved in telomere maintenance; involved in transcription elongation as demonstrated by the G-less-based run-on (GLRO) assay
YKL212W	SAC1	Phosphatidylinositol phosphate (PtdInsP) phosphatase involved in hydrolysis of PtdIns[4]P; transmembrane protein localizes to ER and Golgi; involved in protein trafficking and processing, secretion, and cell wall maintenance
YMR263W	SAP30	Subunit of a histone deacetylase complex, along with Rpd3p and Sin3p, that is involved in silencing at telomeres, rDNA, and silent mating-type loci; involved in telomere maintenance
YOL004W	SIN3	Component of the Sin3p-Rpd3p histone deacetylase complex, involved in transcriptional repression and activation of diverse processes, including mating-type switching and meiosis; involved in the maintenance of chromosomal integrity
YKR101W	SIR1	Protein involved in repression of transcription at the silent mating-type loci HML and HMR; recruitment to silent chromatin requires interactions with Orc1p and with Sir4p, through a common Sir1p domain; binds to centromeric chromatin
YDL042C	SIR2	Conserved NAD+ dependent histone deacetylase of the Sirtuin family involved in regulation of lifespan; plays roles in silencing at HML, HMR, telomeres, and the rDNA locus; negatively regulates initiation of DNA replication
YLR442C	SIR3	Silencing protein that interacts with Sir2p and Sir4p, and histone H3 and H4 tails, to establish a transcriptionally silent chromatin state; required for spreading of silenced chromatin; recruited to chromatin through interaction with Rap1p
YDR227W	SIR4	Silent information regulator that, together with SIR2 and SIR3, is involved in assembly of silent chromatin domains at telomeres and the silent mating-type loci; potentially phosphorylated by Cdc28p; some alleles of SIR4 prolong lifespan
YBR289W	SNF5	Subunit of the SWI/SNF chromatin remodeling complex involved in transcriptional regulation; functions interdependently in transcriptional activation with Snf2p and Snf6p
YDL133W	SRF1	Regulator of phospholipase D (Spo14p); interacts with Spo14p and regulates its catalytic activity; capable of buffering the toxicity of C16:0 platelet activating factor, a lipid that accumulates intraneuronally in Alzheimer's patients
YLR362W	STE11	Signal transducing MEK kinase involved in pheromone response and pseudohyphal/invasive growth pathways where it phosphorylates Ste7p, and the high osmolarity response pathway, via phosphorylation of Pbs2p; regulated by Ste20p and Ste50p
YHL007C	STE20	Cdc42p-activated signal transducing kinase of the PAK (p21-activated kinase) family; involved in pheromone response, pseudohyphal/invasive growth, vacuole inheritance, down-regulation of sterol uptake; GBB motif binds Ste4p
YOR212W	STE4	G protein beta subunit, forms a dimer with Ste18p to activate the mating signaling pathway, forms a heterotrimer with Gpa1p and Ste18p to dampen signaling; may recruit Rho1p to the polarized growth site during mating; contains WD40 repeats
YDR103W	STE5	Pheromone-response scaffold protein that controls the mating decision; binds Ste11p, Ste7p, and Fus3p kinases, forming a MAPK cascade complex that interacts with the plasma membrane and Ste4p-Ste18p; allosteric activator of Fus3p
YCL032W	STE50	Protein involved in mating response, invasive/filamentous growth, and osmotolerance, acts as an adaptor that links G protein-associated Cdc42p-Ste20p complex to the effector Ste11p to modulate signal transduction
YDL159W	STE7	Signal transducing MAP kinase kinase involved in pheromone response, where it phosphorylates Fus3p, and in the pseudohyphal/invasive growth pathway, through phosphorylation of Kss1p; phosphorylated by Ste11p, degraded by ubiquitin pathway
YNL081C	SWS2	Putative mitochondrial ribosomal protein of the small subunit, has similarity to E. coli S13 ribosomal protein; participates in controlling sporulation efficiency
YIL047C	SYG1	Plasma membrane protein of unknown function; truncation and overexpression suppresses lethality of G-alpha protein deficiency
YKR089C	TGL4	Multifunctional triacylglycerol lipase, steryl ester hydrolase, and Ca2+-independent phospholipase A2; catalyzes acyl-CoA dependent acylation of LPA to PA; required with Tgl3p for timely bud formation; phosphorylated and activated by Cdc28p
YIL011W	TIR3	Cell wall mannoprotein of the Srp1p/Tip1p family of serine-alanine-rich proteins; expressed under anaerobic conditions and required for anaerobic growth
YGL026C	TRP5	Tryptophan synthase, catalyzes the last step of tryptophan biosynthesis; regulated by the general control system of amino acid biosynthesis
YGL050W	TYW3	tRNA methyltransferase required for synthesis of wybutosine, a modified guanosine found at the 3'-position adjacent to the anticodon of phenylalanine tRNA which supports reading frame maintenance by stabilizing codon-anticodon interactions
YLR024C	UBR2	Cytoplasmic ubiquitin-protein ligase (E3); required for ubiquitylation of Rpn4p; mediates formation of a Mub1p-Ubr2p-Rad6p complex
YJR049C	UTR1	ATP-NADH kinase; phosphorylates both NAD and NADH; active as a hexamer; enhances the activity of ferric reductase (Fre1p)
YMR088C	VBA1	Permease of basic amino acids in the vacuolar membrane
YKR105C	VBA5	Putative transporter of the Major Facilitator Superfamily (MFS); proposed role as a basic amino acid permease based on phylogeny
YKL041W	VPS24	One of four subunits of the endosomal sorting complex required for transport III (ESCRT-III); forms an ESCRT-III subcomplex with Did4p; involved in the sorting of transmembrane proteins into the multivesicular body (MVB) pathway
YNL197C	WHI3	RNA binding protein that sequesters CLN3 mRNA in cytoplasmic foci; cytoplasmic retention factor for Cdc28p and associated cyclins; regulates cell fate and dose-dependently regulates the critical cell size required for passage through Start
YNL283C	WSC2	Partially redundant sensor-transducer of the stress-activated PKC1-MPK1 signaling pathway involved in maintenance of cell wall integrity and recovery from heat shock; secretory pathway Wsc2p is required for the arrest of secretion response
YFL010C	WWM1	WW domain containing protein of unknown function; binds to Mca1p, a caspase-related protease that regulates H2O2-induced apoptosis; overexpression causes G1 phase growth arrest and clonal death that is suppressed by overexpression of MCA1
YBR032W	YBR032Wa	Dubious open reading frame unlikely to encode a protein, based on experimental and comparative sequence data
YDL041W	YDL041W	Dubious open reading frame unlikely to encode a protein, based on available experimental and comparative sequence data; overlaps the verified gene SIR2/YDL042C
YDR514C	YDR514C	Protein of unknown function that localizes to mitochondria; overexpression of YDR514C affects endocytic protein trafficking
YGL036W	YGL036W	Putative protein of unknown function; green fluorescent protein (GFP)-fusion protein localizes to the cytoplasm; YGL036W is not an essential gene
YGL046W	YGL046W	Merged open reading frame; does not encode a discrete protein; YGL046W was originally annotated as an independent ORF, but as a result of a sequence change, it was merged with an adjacent ORF into a single reading frame, designated YGL045W
YGL214W	YGL214W	Dubious open reading frame unlikely to encode a protein, based on available experimental and comparative sequence data; deletion mutation phenotype is likely due to the overlapping verified ORF SKI8/YGL213C
YGR122W	YGR122W	Probable ortholog of A. nidulans PalC, which is involved in pH regulation and binds to the ESCRT-III complex; null mutant does not properly process Rim101p and has decreased resistance to rapamycin; GFP-fusion protein is cytoplasmic
YIL012W	YIL012W	Dubious open reading frame unlikely to encode a protein, based on available experimental and comparative sequence data
YIL024C	YIL024C	Putative protein of unknown function; non-essential gene; expression directly regulated by the metabolic and meiotic transcriptional regulator Ume6p
YIL025C	YIL025C	Dubious open reading frame unlikely to encode a functional protein, based on available experimental and comparative sequence data
YIL067C	YIL067C	Uncharacterized protein of unknown function
YJL028W	YJL028W	Protein of unknown function; may interact with ribosomes, based on co-purification experiments
YJR098C	YJR098C	Putative protein of unknown function; the authentic, non-tagged protein is detected in highly purified mitochondria in high-throughput studies
YKL031W	YKL031W	Dubious open reading frame, unlikely to encode a protein; not conserved in closely related Saccharomyces species
YLL020C	YLL020C	Dubious open reading frame unlikely to encode a protein, based on available experimental and comparative sequence data; partially overlaps the verified gene KNS1
YLL044W	YLL044W	Dubious open reading frame; unlikely to encode a functional protein, based on available experimental and comparative sequence data; transcription of both YLL044W and the overlapping gene RPL8B is reduced in the gcr1 null mutant
YML003W	YML003W	Putative protein of unknown function
YMR031W-A	YMR031W-A	Dubious open reading frame unlikely to encode a protein, based on available experimental and comparative sequence data; null mutant displays shortened telomeres; partially overlaps the uncharacterized ORF YMR031C
YNL115C	YNL115C	Putative protein of unknown function; green fluorescent protein (GFP)-fusion protein localizes to mitochondria; YNL115C is not an essential gene
YNL170W	YNL170W	Dubious open reading frame unlikely to encode a functional protein, based on available experimental and comparative sequence data
YOR300W	YOR300W	Dubious open reading frame, unlikely to encode a protein; overlaps with verified gene BUD7/YOR299W; mutation affects bipolar budding and bud site selection, though phenotype could be due to the mutation's effects on BUD7
YBR028C	YPK3	An AGC kinase phosphorylated by cAMP-dependent protein kinase (PKA) in a TORC1-dependent manner
YPL199C	YPL199C	Putative protein of unknown function, predicted to be palmitoylated
YPR126C	YPR126C	Dubious open reading frame unlikely to encode a functional protein, based on available experimental and comparative sequence data
YPR148C	YPR148C	Protein of unknown function that may interact with ribosomes, based on co-purification experiments; green fluorescent protein (GFP)-fusion protein localizes to the cytoplasm in a punctate pattern
a genes in bold are uncharacterized, putative proteins or dubious ORFs

### Sheet: Sort_ORF
ORF	Gene Name	Description
YAL013W	DEP1	Transcriptional modulator involved in regulation of structural phospholipid biosynthesis genes and metabolically unrelated genes, as well as maintenance of telomeres, mating efficiency, and sporulation
YAL054C	ACS1	Acetyl-coA synthetase isoform which, along with Acs2p, is the nuclear source of acetyl-coA for histone acetylation; expressed during growth on nonfermentable carbon sources and under aerobic conditions
YBR028C	YPK3	An AGC kinase phosphorylated by cAMP-dependent protein kinase (PKA) in a TORC1-dependent manner
YBR032W	YBR032W	Dubious open reading frame unlikely to encode a protein, based on experimental and comparative sequence data
YBR121C	GRS1	Cytoplasmic and mitochondrial glycyl-tRNA synthase that ligates glycine to the cognate anticodon bearing tRNA; transcription termination factor that may interact with the 3'-end of pre-mRNA to promote 3'-end formation
YBR122C	MRPL36	Mitochondrial ribosomal protein of the large subunit; overproduction suppresses mutations in the COX2 leader peptide-encoding region
YBR200W	BEM1	Protein containing SH3-domains, involved in establishing cell polarity and morphogenesis; functions as a scaffold protein for complexes that include Cdc24p, Ste5p, Ste20p, and Rsr1p
YBR289W	SNF5	Subunit of the SWI/SNF chromatin remodeling complex involved in transcriptional regulation; functions interdependently in transcriptional activation with Snf2p and Snf6p
YCL032W	STE50	Protein involved in mating response, invasive/filamentous growth, and osmotolerance, acts as an adaptor that links G protein-associated Cdc42p-Ste20p complex to the effector Ste11p to modulate signal transduction
YDL020C	RPN4	Transcription factor that stimulates expression of proteasome genes; Rpn4p levels are in turn regulated by the 26S proteasome in a negative feedback control mechanism; RPN4 is transcriptionally regulated by various stress responses
YDL041W	YDL041W	Dubious open reading frame unlikely to encode a protein, based on available experimental and comparative sequence data; overlaps the verified gene SIR2/YDL042C
YDL042C	SIR2	Conserved NAD+ dependent histone deacetylase of the Sirtuin family involved in regulation of lifespan; plays roles in silencing at HML, HMR, telomeres, and the rDNA locus; negatively regulates initiation of DNA replication
YDL074C	BRE1	E3 ubiquitin ligase, forms heterodimer with Rad6p to monoubiquinate histone H2B-K123, which is required for the subsequent methylation of histone H3-K4 and H3-K79; required for DSBR, transcription, silencing, and checkpoint control
YDL133W	SRF1	Regulator of phospholipase D (Spo14p); interacts with Spo14p and regulates its catalytic activity; capable of buffering the toxicity of C16:0 platelet activating factor, a lipid that accumulates intraneuronally in Alzheimer's patients
YDL159W	STE7	Signal transducing MAP kinase kinase involved in pheromone response, where it phosphorylates Fus3p, and in the pseudohyphal/invasive growth pathway, through phosphorylation of Kss1p; phosphorylated by Ste11p, degraded by ubiquitin pathway
YDL160C	DHH1	Cytoplasmic DExD/H-box helicase, stimulates mRNA decapping, coordinates distinct steps in mRNA function and decay, interacts with both the decapping and deadenylase complexes, may have a role in mRNA export and translation
YDR103W	STE5	Pheromone-response scaffold protein that controls the mating decision; binds Ste11p, Ste7p, and Fus3p kinases, forming a MAPK cascade complex that interacts with the plasma membrane and Ste4p-Ste18p; allosteric activator of Fus3p
YDR158W	HOM2	Aspartic beta semi-aldehyde dehydrogenase, catalyzes the second step in the common pathway for methionine and threonine biosynthesis; expression regulated by Gcn4p and the general control of amino acid synthesis
YDR227W	SIR4	Silent information regulator that, together with SIR2 and SIR3, is involved in assembly of silent chromatin domains at telomeres and the silent mating-type loci; potentially phosphorylated by Cdc28p; some alleles of SIR4 prolong lifespan
YDR461W	MFA1	Mating pheromone a-factor, made by a cells; interacts with alpha cells to induce cell cycle arrest and other responses leading to mating; biogenesis involves C-terminal modification, N-terminal proteolysis, and export; also encoded by MFA2
YDR503C	LPP1	Lipid phosphate phosphatase, catalyzes Mg(2+)-independent dephosphorylation of phosphatidic acid (PA), lysophosphatidic acid, and diacylglycerol pyrophosphate; involved in control of the cellular levels of phosphatidylinositol and PA
YDR514C	YDR514C	Protein of unknown function that localizes to mitochondria; overexpression of YDR514C affects endocytic protein trafficking
YFL010C	WWM1	WW domain containing protein of unknown function; binds to Mca1p, a caspase-related protease that regulates H2O2-induced apoptosis; overexpression causes G1 phase growth arrest and clonal death that is suppressed by overexpression of MCA1
YGL026C	TRP5	Tryptophan synthase, catalyzes the last step of tryptophan biosynthesis; regulated by the general control system of amino acid biosynthesis
YGL032C	AGA2	Adhesion subunit of a-agglutinin of a-cells, C-terminal sequence acts as a ligand for alpha-agglutinin (Sag1p) during agglutination, modified with O-linked oligomannosyl chains, linked to anchorage subunit Aga1p via two disulfide bonds
YGL036W	YGL036W	Putative protein of unknown function; green fluorescent protein (GFP)-fusion protein localizes to the cytoplasm; YGL036W is not an essential gene
YGL043W	DST1	General transcription elongation factor TFIIS, enables RNA polymerase II to read through blocks to elongation by stimulating cleavage of nascent transcripts stalled at transcription arrest sites
YGL045W	RIM8	Protein involved in proteolytic activation of Rim101p in response to alkaline pH; interacts with ESCRT-1 subunits Stp22p and Vps28p; essential for anaerobic growth; member of the arrestin-related trafficking adaptor family
YGL046W	YGL046W	Merged open reading frame; does not encode a discrete protein; YGL046W was originally annotated as an independent ORF, but as a result of a sequence change, it was merged with an adjacent ORF into a single reading frame, designated YGL045W
YGL050W	TYW3	tRNA methyltransferase required for synthesis of wybutosine, a modified guanosine found at the 3'-position adjacent to the anticodon of phenylalanine tRNA which supports reading frame maintenance by stabilizing codon-anticodon interactions
YGL105W	ARC1	Protein that binds tRNA and methionyl- and glutamyl-tRNA synthetases (Mes1p and Gus1p), delivering tRNA to them, stimulating catalysis, and ensuring their localization to the cytoplasm; also binds quadruplex nucleic acids
YGL147C	RPL9A	Protein component of the large (60S) ribosomal subunit, nearly identical to Rpl9Bp and has similarity to E. coli L6 and rat L9 ribosomal proteins
YGL167C	PMR1	High affinity Ca2+/Mn2+ P-type ATPase required for Ca2+ and Mn2+ transport into Golgi; involved in Ca2+ dependent protein sorting and processing; mutations in human homolog ATP2C1 cause acantholytic skin condition Hailey-Hailey disease
YGL194C	HOS2	Histone deacetylase required for gene activation via specific deacetylation of lysines in H3 and H4 histone tails; subunit of the Set3 complex, a meiotic-specific repressor of sporulation specific genes that contains deacetylase activity
YGL214W	YGL214W	Dubious open reading frame unlikely to encode a protein, based on available experimental and comparative sequence data; deletion mutation phenotype is likely due to the overlapping verified ORF SKI8/YGL213C
YGL244W	RTF1	Subunit of the RNA polymerase II-associated Paf1 complex; directly or indirectly regulates DNA-binding properties of Spt15p and relative activities of different TATA elements; involved in telomere maintenance; involved in transcription elongation as demonstrated by the G-less-based run-on (GLRO) assay
YGR015C	EAT1	Putative protein of unknown function; green fluorescent protein (GFP)-fusion protein localizes to the mitochondrion
YGR122W	YGR122W	Probable ortholog of A. nidulans PalC, which is involved in pH regulation and binds to the ESCRT-III complex; null mutant does not properly process Rim101p and has decreased resistance to rapamycin; GFP-fusion protein is cytoplasmic
YHL007C	STE20	Cdc42p-activated signal transducing kinase of the PAK (p21-activated kinase) family; involved in pheromone response, pseudohyphal/invasive growth, vacuole inheritance, down-regulation of sterol uptake; GBB motif binds Ste4p
YHL027W	RIM101	Transcriptional repressor involved in response to pH and in cell wall construction; required for alkaline pH-stimulated haploid invasive growth and sporulation; activated by proteolytic processing; similar to A. nidulans PacC
YHR005C	GPA1	GTP-binding alpha subunit of the heterotrimeric G protein that couples to pheromone receptors; negatively regulates the mating pathway by sequestering G(beta)gamma and by triggering an adaptive response; activates Vps34p at the endosome
YHR162W	MPC2	Putative protein of unknown function; green fluorescent protein (GFP)-fusion protein localizes to the mitochondrion
YHR193C	EGD2	Alpha subunit of the heteromeric nascent polypeptide-associated complex (NAC) involved in protein sorting and translocation, associated with cytoplasmic ribosomes
YHR194W	MDM31	Mitochondrial inner membrane protein with similarity to Mdm32p, required for normal mitochondrial morphology and inheritance; interacts genetically with MMM1, MDM10, MDM12, and MDM34
YIL011W	TIR3	Cell wall mannoprotein of the Srp1p/Tip1p family of serine-alanine-rich proteins; expressed under anaerobic conditions and required for anaerobic growth
YIL012W	YIL012W	Dubious open reading frame unlikely to encode a protein, based on available experimental and comparative sequence data
YIL024C	YIL024C	Putative protein of unknown function; non-essential gene; expression directly regulated by the metabolic and meiotic transcriptional regulator Ume6p
YIL025C	YIL025C	Dubious open reading frame unlikely to encode a functional protein, based on available experimental and comparative sequence data
YIL047C	SYG1	Plasma membrane protein of unknown function; truncation and overexpression suppresses lethality of G-alpha protein deficiency
YIL067C	YIL067C	Uncharacterized protein of unknown function
YIL070C	MAM33	Acidic protein of the mitochondrial matrix involved in oxidative phosphorylation; related to the human complement receptor gC1q-R
YIL093C	RSM25	Mitochondrial ribosomal protein of the small subunit
YIL125W	KGD1	Component of the mitochondrial alpha-ketoglutarate dehydrogenase complex, which catalyzes a key step in the tricarboxylic acid (TCA) cycle, the oxidative decarboxylation of alpha-ketoglutarate to form succinyl-CoA
YIL159W	BNR1	Formin, nucleates the formation of linear actin filaments, involved in cell processes such as budding and mitotic spindle orientation which require the formation of polarized actin cables, functionally redundant with BNI1
YJL028W	YJL028W	Protein of unknown function; may interact with ribosomes, based on co-purification experiments
YJL106W	IME2	Serine/threonine protein kinase involved in activation of meiosis, associates with Ime1p and mediates its stability, activates Ndt80p; IME2 expression is positively regulated by Ime1p
YJR049C	UTR1	ATP-NADH kinase; phosphorylates both NAD and NADH; active as a hexamer; enhances the activity of ferric reductase (Fre1p)
YJR054W	KCH1	Vacuolar protein of unknown function; potential Cdc28p substrate
YJR098C	YJR098C	Putative protein of unknown function; the authentic, non-tagged protein is detected in highly purified mitochondria in high-throughput studies
YKL031W	YKL031W	Dubious open reading frame, unlikely to encode a protein; not conserved in closely related Saccharomyces species
YKL041W	VPS24	One of four subunits of the endosomal sorting complex required for transport III (ESCRT-III); forms an ESCRT-III subcomplex with Did4p; involved in the sorting of transmembrane proteins into the multivesicular body (MVB) pathway
YKL212W	SAC1	Phosphatidylinositol phosphate (PtdInsP) phosphatase involved in hydrolysis of PtdIns[4]P; transmembrane protein localizes to ER and Golgi; involved in protein trafficking and processing, secretion, and cell wall maintenance
YKR089C	TGL4	Multifunctional triacylglycerol lipase, steryl ester hydrolase, and Ca2+-independent phospholipase A2; catalyzes acyl-CoA dependent acylation of LPA to PA; required with Tgl3p for timely bud formation; phosphorylated and activated by Cdc28p
YKR101W	SIR1	Protein involved in repression of transcription at the silent mating-type loci HML and HMR; recruitment to silent chromatin requires interactions with Orc1p and with Sir4p, through a common Sir1p domain; binds to centromeric chromatin
YKR105C	VBA5	Putative transporter of the Major Facilitator Superfamily (MFS); proposed role as a basic amino acid permease based on phylogeny
YLL020C	YLL020C	Dubious open reading frame unlikely to encode a protein, based on available experimental and comparative sequence data; partially overlaps the verified gene KNS1
YLL026W	HSP104	Heat shock protein that cooperates with Ydj1p (Hsp40) and Ssa1p (Hsp70) to refold and reactivate previously denatured, aggregated proteins; responsive to stresses including: heat, ethanol, and sodium arsenite; involved in [PSI+] propagation
YLL044W	YLL044W	Dubious open reading frame; unlikely to encode a functional protein, based on available experimental and comparative sequence data; transcription of both YLL044W and the overlapping gene RPL8B is reduced in the gcr1 null mutant
YLR024C	UBR2	Cytoplasmic ubiquitin-protein ligase (E3); required for ubiquitylation of Rpn4p; mediates formation of a Mub1p-Ubr2p-Rad6p complex
YLR038C	COX12	Subunit VIb of cytochrome c oxidase, which is the terminal member of the mitochondrial inner membrane electron transport chain; required for assembly of cytochrome c oxidase but not required for activity after assembly; phosphorylated
YLR114C	AVL9	Conserved protein involved in exocytic transport from the Golgi; mutation is synthetically lethal with apl2 vps1 double mutation; member of a protein superfamily with orthologs in diverse organisms
YLR308W	CDA2	Chitin deacetylase, together with Cda1p involved in the biosynthesis ascospore wall component, chitosan; required for proper rigidity of the ascospore wall
YLR330W	CHS5	Component of the exomer complex, which also contains Csh6p, Bch1p, Bch2p, and Bud7p and is involved in export of selected proteins, such as chitin synthase Chs3p, from the Golgi to the plasma membrane
YLR362W	STE11	Signal transducing MEK kinase involved in pheromone response and pseudohyphal/invasive growth pathways where it phosphorylates Ste7p, and the high osmolarity response pathway, via phosphorylation of Pbs2p; regulated by Ste20p and Ste50p
YLR418C	CDC73	Component of the Paf1p complex; binds to and modulates the activity of RNA polymerases I and II; required for expression of certain genes, modification of some histones, and telomere maintenance; involved in transcription elongation as demonstrated by the G-less-based run-on (GLRO) assay
YLR442C	SIR3	Silencing protein that interacts with Sir2p and Sir4p, and histone H3 and H4 tails, to establish a transcriptionally silent chromatin state; required for spreading of silenced chromatin; recruited to chromatin through interaction with Rap1p
YML003W	YML003W	Putative protein of unknown function
YMR031W-A	YMR031W-A	Dubious open reading frame unlikely to encode a protein, based on available experimental and comparative sequence data; null mutant displays shortened telomeres; partially overlaps the uncharacterized ORF YMR031C
YMR063W	RIM9	Protein of unknown function, involved in the proteolytic activation of Rim101p in response to alkaline pH; has similarity to A. nidulans PalI; putative membrane protein
YMR088C	VBA1	Permease of basic amino acids in the vacuolar membrane
YMR154C	RIM13	Calpain-like cysteine protease involved in proteolytic activation of Rim101p in response to alkaline pH; has similarity to A. nidulans palB
YMR256C	COX7	Subunit VII of cytochrome c oxidase, which is the terminal member of the mitochondrial inner membrane electron transport chain
YMR263W	SAP30	Subunit of a histone deacetylase complex, along with Rpd3p and Sin3p, that is involved in silencing at telomeres, rDNA, and silent mating-type loci; involved in telomere maintenance
YMR282C	AEP2	Mitochondrial protein, likely involved in translation of the mitochondrial OLI1 mRNA; exhibits genetic interaction with the OLI1 mRNA 5'-untranslated leader
YNL081C	SWS2	Putative mitochondrial ribosomal protein of the small subunit, has similarity to E. coli S13 ribosomal protein; participates in controlling sporulation efficiency
YNL115C	YNL115C	Putative protein of unknown function; green fluorescent protein (GFP)-fusion protein localizes to mitochondria; YNL115C is not an essential gene
YNL170W	YNL170W	Dubious open reading frame unlikely to encode a functional protein, based on available experimental and comparative sequence data
YNL197C	WHI3	RNA binding protein that sequesters CLN3 mRNA in cytoplasmic foci; cytoplasmic retention factor for Cdc28p and associated cyclins; regulates cell fate and dose-dependently regulates the critical cell size required for passage through Start
YNL271C	BNI1	Formin, nucleates the formation of linear actin filaments, involved in cell processes such as budding and mitotic spindle orientation which require the formation of polarized actin cables, functionally redundant with BNR1
YNL283C	WSC2	Partially redundant sensor-transducer of the stress-activated PKC1-MPK1 signaling pathway involved in maintenance of cell wall integrity and recovery from heat shock; secretory pathway Wsc2p is required for the arrest of secretion response
YNL288W	CAF40	Evolutionarily conserved subunit of the CCR4-NOT complex involved in controlling mRNA initiation, elongation and degradation; binds Cdc39p
YNL292W	PUS4	Pseudouridine synthase, catalyzes only the formation of pseudouridine-55 (Psi55), a highly conserved tRNA modification, in mitochondrial and cytoplasmic tRNAs; PUS4 overexpression leads to translational derepression of GCN4 (Gcd- phenotype)
YNL294C	RIM21	Component of the RIM101 pathway, has a role in cell wall construction and alkaline pH response; has similarity to A. nidulans PalH
YNR044W	AGA1	Anchorage subunit of a-agglutinin of a-cells, highly O-glycosylated protein with N-terminal secretion signal and C-terminal signal for addition of GPI anchor to cell wall, linked to adhesion subunit Aga2p via two disulfide bonds
YOL004W	SIN3	Component of the Sin3p-Rpd3p histone deacetylase complex, involved in transcriptional repression and activation of diverse processes, including mating-type switching and meiosis; involved in the maintenance of chromosomal integrity
YOL115W	PAP2	Non-canonical poly(A) polymerase, involved in nuclear RNA degradation as a component of the TRAMP complex; catalyzes polyadenylation of hypomodified tRNAs, and snoRNA and rRNA precursors; overlapping but non-redundant functions with Trf5p
YOR030W	DFG16	Probable multiple transmembrane protein, involved in diploid invasive and pseudohyphal growth upon nitrogen starvation; required for accumulation of processed Rim101p
YOR033C	EXO1	5'-3' exonuclease and flap-endonuclease involved in recombination, double-strand break repair and DNA mismatch repair; member of the Rad2p nuclease family, with conserved N and I nuclease domains
YOR065W	CYT1	Cytochrome c1, component of the mitochondrial respiratory chain; expression is regulated by the heme-activated, glucose-repressed Hap2p/3p/4p/5p CCAAT-binding complex
YOR101W	RAS1	GTPase involved in G-protein signaling in the adenylate cyclase activating pathway, plays a role in cell proliferation; localized to the plasma membrane; homolog of mammalian RAS proto-oncogenes
YOR202W	HIS3	Imidazoleglycerol-phosphate dehydratase, catalyzes the sixth step in histidine biosynthesis; mutations cause histidine auxotrophy and sensitivity to Cu, Co, and Ni salts; transcription is regulated by general amino acid control via Gcn4p
YOR212W	STE4	G protein beta subunit, forms a dimer with Ste18p to activate the mating signaling pathway, forms a heterotrimer with Gpa1p and Ste18p to dampen signaling; may recruit Rho1p to the polarized growth site during mating; contains WD40 repeats
YOR275C	RIM20	Protein involved in proteolytic activation of Rim101p in response to alkaline pH; PalA/AIP1/Alix family member; interaction with the ESCRT-III subunit Snf7p suggests a relationship between pH response and multivesicular body formation
YOR300W	YOR300W	Dubious open reading frame, unlikely to encode a protein; overlaps with verified gene BUD7/YOR299W; mutation affects bipolar budding and bud site selection, though phenotype could be due to the mutation's effects on BUD7
YPL199C	YPL199C	Putative protein of unknown function, predicted to be palmitoylated
YPR126C	YPR126C	Dubious open reading frame unlikely to encode a functional protein, based on available experimental and comparative sequence data
YPR148C	YPR148C	Protein of unknown function that may interact with ribosomes, based on co-purification experiments; green fluorescent protein (GFP)-fusion protein localizes to the cytoplasm in a punctate pattern
