## Supplementary Table 4 for "Creeping yeast: a simple, cheap, and robust protocol for the identification of mating type in *Saccharomyces cerevisiae*"

### Sheet: Phenotype_AutoRIF_table
Term	Overlap	P-value	Adjusted P-value	Z-score	Combined Score	Genes
mating efficiency	24/250	1.38783e-23	1.95684e-21	-1.59935	84.1763	HSP104;AGA1;AGA2;BNI1;RAS1;SNF5;DST1;DHH1;SIR2;TIR3;SIR3;IME2;SIR1;WHI3;STE7;PAP2;STE4;STE5;GPA1;CHS5;STE11;DEP1;SIN3;SIR4
mating response	18/122	2.75314e-21	1.94096e-19	-1.67625	79.3564	STE50;AGA1;AGA2;RIM101;BNI1;RAS1;SIR2;SIR3;SIR1;WHI3;STE7;STE4;STE5;GPA1;BEM1;STE20;STE11;SIR4
pheromone production	18/127	5.86534e-21	2.75671e-19	-1.56563	72.9351	HIS3;WSC2;TRP5;STE50;AGA1;AGA2;BNI1;MFA1;SIR2;SIR3;STE7;STE4;STE5;GPA1;BEM1;STE20;STE11;SIR4
pheromone sensitivity	16/175	1.28078e-15	4.51476e-14	-1.54113	52.8475	WSC2;STE50;BNI1;RAS1;SIR2;SIR3;SIR1;WHI3;STE7;STE4;STE5;GPA1;CHS5;STE20;STE11;SIR4
vegetative growth	14/140	2.44322e-14	6.88988e-13	-1.71049	53.6118	HIS3;HSP104;STE50;HOS2;BNI1;RAS1;IME2;STE7;STE4;STE5;GPA1;BEM1;STE20;STE11
nuclear fusion during mating	14/174	5.05744e-13	1.1885e-11	-1.62005	45.868	BNI1;DHH1;MFA1;SIR2;SIR3;IME2;STE7;STE4;STE5;GPA1;BEM1;SAC1;STE11;SIR4
pseudohyphal growth	12/113	9.21445e-13	1.85605e-11	-1.67164	46.3259	IME2;STE7;STE4;STE50;STE5;BEM1;RIM101;STE20;BNI1;RAS1;STE11;DHH1
filamentous growth	12/150	2.7313e-11	4.81391e-10	-1.77616	43.2027	IME2;WHI3;STE7;STE50;STE5;BEM1;RIM101;STE20;BNI1;RAS1;STE11;DHH1
shmoo formation	10/87	3.55191e-11	5.56466e-10	-1.66603	40.0862	SIR2;SIR3;STE7;STE50;STE5;GPA1;BEM1;STE20;BNI1;STE11
pheromone-induced cell cycle arrest	10/94	7.78217e-11	1.09729e-09	-1.44181	33.5605	SIR3;WHI3;STE7;STE4;STE5;GPA1;AGA1;STE20;BNI1;STE11
inviable	17/428	1.20156e-10	1.54019e-09	-1.4263	32.5798	HIS3;WSC2;BNI1;SNF5;HOM2;CDC73;SIR2;RIM21;SIR3;STE4;PAP2;STE5;BEM1;GPA1;SAC1;STE20;STE11
budding pattern	10/105	2.36515e-10	2.56528e-09	-1.45415	32.2313	SIR2;SIR3;SIR1;STE7;CHS5;BEM1;STE20;BNI1;STE11;SIR4
bud neck morphology	14/273	2.1897e-10	2.56528e-09	-1.43074	31.8226	RIM101;BNI1;DHH1;SIR2;BNR1;STE7;EXO1;STE4;STE5;CHS5;BEM1;SAC1;STE20;STE11
mating projection morphology	9/99	2.96003e-09	2.98117e-08	-1.3905	27.3067	STE7;STE4;STE5;GPA1;BEM1;SAC1;STE20;BNI1;STE11
budding	9/111	8.1941e-09	7.70245e-08	-1.41896	26.4209	SIR2;SIR3;IME2;HSP104;BNR1;EXO1;BEM1;BNI1;SIR4
actin cytoskeleton morphology	11/202	1.12994e-08	9.95761e-08	-1.4967	27.3873	SIR2;HSP104;BNR1;STE5;HOS2;BEM1;RIM101;STE20;BNI1;RAS1;AVL9
heat sensitivity	13/317	1.48582e-08	1.23236e-07	-1.25188	22.5648	RPN4;HSP104;WSC2;STE50;UBR2;RAS1;CDA2;SIR2;SIR3;WHI3;PMR1;STE11;SIR4
ionizing radiation resistance	10/173	3.08078e-08	2.41328e-07	-1.23456	21.3523	HIS3;SIR2;HSP104;BRE1;EXO1;DST1;DEP1;SIN3;CDC73;SIR4
septum formation	10/181	4.72921e-08	3.50957e-07	-1.40989	23.7805	WHI3;BNR1;EXO1;CHS5;BEM1;RIM101;SAC1;STE20;BNI1;RAS1
mating type switching	9/139	5.87103e-08	4.13908e-07	-1.22602	20.4141	SIR2;SIR3;SIR1;EXO1;GPA1;RIM101;STE11;SIN3;SIR4
cellular morphology	7/69	8.45067e-08	5.41611e-07	-1.25285	20.4045	RIM20;IME2;HSP104;RIM101;RAS1;DST1;RIM13
sporulation efficiency	10/194	9.0891e-08	5.57202e-07	-1.02444	16.6099	IME2;SWS2;EXO1;PAP2;RIM101;RAS1;DEP1;RIM13;CDA2;SIN3
RNA localization	13/375	1.06291e-07	6.24462e-07	-1.04733	16.8171	HSP104;WSC2;HOS2;RTF1;BNI1;DHH1;SIR2;EGD2;WHI3;IME2;SAC1;TGL4;SIR4
silencing	7/76	1.66069e-07	9.36629e-07	-1.11603	17.4221	SIR2;SIR3;BRE1;RIM8;EXO1;SAC1;SIR4
mitotic recombination	7/118	3.33269e-06	1.62037e-05	-1.06165	13.3892	HIS3;SIR2;SIR3;IME2;TRP5;EXO1;SIR4
cell wall morphology	9/230	4.05957e-06	1.908e-05	-1.03275	12.821	SIR2;HSP104;WSC2;CHS5;BEM1;AGA2;RIM101;BNI1;RAS1
axial budding pattern	5/53	9.33283e-06	3.98766e-05	-1.32788	15.3795	STE7;BEM1;STE20;BNI1;STE11
protein activity	6/92	9.99768e-06	4.1461e-05	-1.12196	12.9173	RPN4;IME2;HSP104;PMR1;RIM101;SAC1
bipolar budding pattern	5/66	2.75057e-05	0.000104819	-1.10348	11.5877	STE7;BEM1;STE20;BNI1;STE11
metabolism and growth	6/113	3.23533e-05	0.00011697	-1.10664	11.4413	RIM20;LPP1;MDM31;RIM101;RIM13;DHH1
